# Evolution of a large and diverse phospholipase gene cluster that defines the plant pathogenic genus *Ceratocystis*

**DOI:** 10.64898/2026.07.28.741319

**Authors:** C. G. Mayers, K.S. Kim, M.A. Ferreira, T.C. Harrington

**Affiliations:** Plant Pathology and Plant-Microbe Biology Section, School of Integrative Plant Science, Cornell University, Ithaca, New York 14850; Department of Plant Pathology, Entomology and Microbiology, Iowa State University, Ames, Iowa 50011; Department of Plant Pathology, Universidade Federal de Lavras, Lavras, Brazil 37203-202

## Abstract

Many *Ceratocystis* species cause cankers and unique vascular wilt diseases, often on a broad and unpredictable range of plant hosts. Characteristic necrosis of xylem parenchyma cells and dark staining of surrounding tissue is typically evident, especially in woody hosts. The molecular basis for this unique pathogenicity and host range remains unclear, but bacterial-type phosphatidylinositol phospholipase C (bPI-PLC) genes were recently identified in unusually high copy number in multiple *Ceratocystis* species, and the PLCs may play a role in host membrane disruption. We produced a high-quality long-read genome assembly of the rapid ʻŌhi’a death pathogen, *Ceratocystis lukuohia*, and identified 81 partial or complete PLC-like genes, each with a unique DNA sequence, encoding signal peptides and a PLC-X domain. The putative translations mostly ranged from 300 to 500 amino acids that differed markedly from the fungal and prokaryotic bPI-PLCs at sites conferring phosphatidylinositol specificity, suggesting a novel family of secreted PLCs (Cer-PLCs). Remarkably, 73 of the full or partial Cer-PLC genes reside in a single 543 kb gene cluster in *C. lukuohia*. Comparison to an available long-read genome assembly of *C. fimbriata* revealed a similar Cer-PLC cluster of 61 genes, with a gene order and arrangement broadly similar to that of the *C. lukuohia* cluster, except for a large inversion at the beginning of the cluster. Differences suggest that the cluster is dynamic, with many apparent indels involving multiple Cer-PLCs. We compared 40 newly-assembled genomes of *Ceratocystis* strains and eight publicly available genomes and found that the Cer-PLCs comprise a gene family present in all *Ceratocystis* species but differing greatly in number (26 to 92), with 64 to 92 in species of the highly aggressive Latin American Clade. The two closest relatives of *Ceratocystis* have Cer-PLCs but not in the gene cluster: *Chalaropsis* spp. have only one Cer-PLC, and *Berkeleyomyces basicola* has 25 related Cer-PLCs scattered across multiple contigs. No Cer-PLC was detected in the more-distant members of the Ceratocystidaceae. The unique cluster in *Ceratocystis* apparently arose through insertion of Cer-PLCs within an ancestral gene cluster with a CeGAL transcription factor, followed by repeated duplications and rapid diversification of Cer-PLCs, perhaps driven by unequal crossover events. This extraordinary expansion, diversification, and maintenance of Cer-PLCs may have played a major role in the evolution of aggressiveness and host range in *Ceratocystis*.

**Impact Statement:** New strains of *Ceratocystis* species with expanding host ranges are emerging as important plant pathogens around the world. However, little is known about the basis for the wide variation in host range and aggressiveness of *Ceratocystis* species. An earlier study had identified a gene family coding for phosphatidylinositol-specific phospholipase C (PI-PLC) in some *Ceratocystis* species. Our sequence analyses suggest that the coded enzyme is not likely phosphatidylinositol-specific but may have retained capability of degrading plant membranes and may be a major determinant of aggressiveness and host range. The most aggressive species in the genus has up to 92 copies of this unique class of PLCs, defined here as Cer-PLCs, making the expansion of this gene family among the largest known in fungi. Most of the Cer-PLC genes occur in a gene cluster of more than 500 kb, which appears to be under the control of a CeGAL-type transcription factor. Coordinated regulatory control may enable the hyper-production of these membrane-degrading enzymes during pathogenesis. The Cer-PLC gene family occurs in close relatives of *Ceratocystis*, but the Cer-PLC gene cluster is unique and universal in *Ceratocystis*. The gene cluster is the largest known for a single gene family, and it is highly dynamic and likely undergoes frequent recombination. Multiple introductions of strains to a new environment could generate very aggressive recombinants that attack previously unrecognized hosts, as appears to be happening with the multiple introductions of the South American species *C. manginecans* to Asia.
