## Supplemental Table 1 for "Evolution of a large and diverse phospholipase gene cluster that defines the plant pathogenic genus *Ceratocystis*"

### Sheet: Sheet1
Supplemental Table 1. Ceratocystis lukuohia genome assemblies, contig characteristics and BUSCO analysis using different read lengths and assemblers.
						BUSCO groupsa
Assemblers	Long or Short Reads	Genome Size (bp)	Number of Contigs	Max. Contig Length (N50)	Number of contigs with telomeres	Complete (percentage of 3,725 BUSCO groups)	Fragmented	Missing
SPAdes	Short	30677332	1233	339,415 (71,632)	2	3,174 (85.2)	363	188
SPAdes_hybrid	Both	31658825	399	1,567,041(466,848)	2	3,179 (85.3)	358	188
HGAP	Long	31841792	78	3,380,971 (1,012,275)	5	3,333 (89.5)	122	270
Canu	Long	32093014	33	5,302,573 (2,949,530)	16	3,292 (88.4)	131	302
a BUSCO analysis using 3,725 total BUSCO groups in Sordariomycota odb9 dataset
