## Supplemental Table 2 for "Evolution of a large and diverse phospholipase gene cluster that defines the plant pathogenic genus *Ceratocystis*"

### Sheet: Sheet1
Supplemental Table 2. Size, presence of telomeres, and number of predicted transposable elements and genes on 12 supercontigs representing the nuclear genome of Ceratocystis lukuohia.
		Predicted Genes
Supercontig (Telomere: L, R)a	Size (bp)	Total b	Secreted c	CAZyme d	PI-PLC e	Secreted PI-PLC c	Transposable elementsf
1 (Y, Y)	5606960	1397	117	61	3	0	75
2 (Y, N)	4814719	1192	92	64	5	3	64
3 (Y, Y)	3827396	964	92	32	2	0	73
4 (Y, Y)	3603267	849	70	31	1	0	71
5 (Y, Y)	3563185	788	100	21	0	0	90
6 (Y, N)	3058557	714	53	24	1	1	26
7 (Y, Y)	2782128	636	73	23	1	0	55
8 (Y, N)	2089385	488	94	16	73	69	58
9 (Y, Y)	1422783	346	61	9	1	1	53
10 (N, N)	607586	109	14	2	3	3	54
11 (N, N)	317688	67	5	1	0	0	8
12 (N, Y)	27888	6	0	0	0	0	7
Total Genome	31721542	7,556 g	771	284	89	77	634
aThe presence and absence of telomere is designated as Y or N, respectively, for the left end and right end of each supercontig as illustrated in Fig.1.
bPredicted with the de novo gene prediction software AUGUSTUS and the Fusarium graminearum gene model (Stanke et al., 2005).
cSecretion predicted using SignalP-5.0
dEvaluated using the online version of automated CAZyme annotation using dbCAN meta server (http://bcb.unl.edu/dbCAN2/)
ePredicted using potential open reading frames and the hmmsearch tool based on the hmm profile for phosphatidylinositol-specific phospholipase-C, X domain (PF00388.19) from the Pfam 32.0 protein database.
fTransposable elements in the DNA sequences were identified from hmmer searches of the Dfam 3.0 database using RepeatMasker.
gClassified via OrthoMCL into 6,195 orthologs, 449 paralogs, and 912 unidentified genes; classified via odb9 BUSCO into 3,343 complete genes (3,340 single-copy, three duplicated), 119 fragmented genes, and 263 missing genes for a completeness of 89.7%.
