## Supplemental Table 3 for "Evolution of a large and diverse phospholipase gene cluster that defines the plant pathogenic genus *Ceratocystis*"

### Sheet: Sheet1
Supplemental Table 3. Sizes, contigs and predicted genes in the draft genome assemblies of three Ceratocystis species.
	C. lukuohia supercontigs a	C. lukuohia short read assemblyb	C. platani short read assemblyc	C. fimbriata short read assemblyd
Genome size	31721542	30677332	29181415	30159987
N50	3603267	71632	77580	173733
# Contigs	12	1233	1213	399
# Predicted genese (Secreted genes)f	7,556 (771)	7,403 (740)	7,122 (667)	7,090 (698)
CAZyme familiesg (Secreted genes)f	284 (93)	282 (95)	286 (96)	290 (99)
PI-PLCh (Secreted PI-PLC)f	91 (77)	85 (65)	64 (48)	76 (55)
aAssembled with PacBio and Illumina Miseq reads (JABSNW000000000).
bAssembled with SPAdes using Illumina Miseq reads (JALGWS000000000).
cGenBank LBBL01000012.1.
dGenBank APWK00000000 (Wilken et al. 2013).
ePredicted with the de novo gene prediction software AUGUSTUS and the Fusarium graminearum gene model (Stanke et al., 2005).
fSecretion predicted using SignalP-5.0
gEvaluated using the online version of automated CAZyme annotation using dbCAN meta server (http://bcb.unl.edu/dbCAN2/)
hPredicted using potential open reading frames and the hmmsearch tool based on the hmm profile for phosphatidylinositol-specific phospholipase-C, X domain (PF00388.19) from the Pfam 32.0 protein database.
