## Supplemental Table 4 for "Evolution of a large and diverse phospholipase gene cluster that defines the plant pathogenic genus *Ceratocystis*"

### Sheet: Sheet1
Supplemental Table 4. Distribution and target localization of 88 predicted phosphatidylinositol-specific phospholipase-C (PI-PLC) genes on the 12 supercontigs of the Ceratocystis lukuohia genome.
Number	Sequence Name	Gene	EC_number	Localization c	Signal_P	Left position	Right position	Direction	Length (nt)	Length (a.a.)
1.1a	Supercontig1_ORF 28418	Isocitrate dehydrogenase [NAD] subunit 1	1.1.1.41	Cytoplasm	N	1216800	1217207	reverse	408	135
2.1a	Supercontig2_ORF 25453	phosphoinositide phospholipase C domain-containing protein	unidentified	Cytoplasm	N	796103	797584	reverse	1482	493
1.3a	Supercontig1_g1369	1-phosphatidylinositol 4,5-bisphosphate phosphodiesterase (ePI-PLC)	3.1.4.11	Plastid	N	5491363	5493215	forward	1853	589
2.2a	Supercontig2_g445	1-phosphatidylinositol 4,5-bisphosphate phosphodiesterase (ePI-PLC)	3.1.4.11	Plastid	N	1769078	1771124	forward	2047	638
3.1a	Supercontig3_g472	1-phosphatidylinositol 4,5-bisphosphate phosphodiesterase (ePI-PLC)	3.1.4.11	Plastid	N	1751222	1753902	forward	2681	822
3.2a	Supercontig3_ORF 9317	1-phosphatidylinositol 4,5-bisphosphate phosphodiesterase (ePI-PLC)	3.1.4.11	Cytoplasm	N	3318628	3321891	forward	3264	1087
4.1a	Supercontig4_ORF 3138	fungal bPI-PLC-like protein, cytoplasmic (CytPLC)	4.6.1.13	Cytoplasm	N	1090507	1091865	forward	1359	452
1.2a	Supercontig1_ORF 10734	fungal bPI-PLC-like protein, vacuolar (VacPLC)	4.6.1.13	Vacuolar	N	3695469	3696641	forward	1173	390
2.1	Supercontig2_ORF 22943	fungal bPI-PLC-like protein, Ceratocystis extracellular (CerPLC)	4.6.1.13	Extracellular	Y	1650595	1651737	reverse	1143	380
2.2	Supercontig2_ORF 22911	fungal bPI-PLC-like protein, Ceratocystis extracellular (CerPLC)	4.6.1.13	Extracellular	Y	1660153	1661439	reverse	1287	428
2.3	Supercontig2_ORF 19557	fungal bPI-PLC-like protein, Ceratocystis extracellular (CerPLC)	4.6.1.13	Extracellular	Y	2783224	2785125	reverse	1902	633
6.1	Supercontig6_ORF 11116	fungal bPI-PLC-like protein, Ceratocystis extracellular (CerPLC)	4.6.1.13	Extracellular	Y	2250736	2251812	reverse	1077	358
8.01	Supercontig8_ORF 703	fungal bPI-PLC-like protein, Ceratocystis extracellular (CerPLC)	4.6.1.13	Extracellular	Y	252382	253404	forward	1023	340
8.02	Supercontig8_ORF 716b	fungal bPI-PLC-like protein, Ceratocystis extracellular (CerPLC)	4.6.1.13	Extracellular	Y	257460	258572	forward	1113	370
8.03	Supercontig8_g72	fungal bPI-PLC-like protein, Ceratocystis extracellular (CerPLC)	4.6.1.13	Extracellular	Y	269420	270685	forward	1266	421
8.04	Supercontig8_ORF 771	fungal bPI-PLC-like protein, Ceratocystis extracellular (CerPLC)	4.6.1.13	Extracellular	Y	279824	280822	forward	999	332
8.05	Supercontig8_g81	fungal bPI-PLC-like protein, Ceratocystis extracellular (CerPLC)	4.6.1.13	Extracellular	Y	298301	299377	reverse	1077	358
8.06	Supercontig8_g82	fungal bPI-PLC-like protein, Ceratocystis extracellular (CerPLC)	4.6.1.13	Extracellular	Y	302466	303449	forward	984	327
8.07	Supercontig8_g83	fungal bPI-PLC-like protein, Ceratocystis extracellular (CerPLC)	4.6.1.13	Extracellular	Y	305868	306947	forward	1080	359
8.08	Supercontig8_ORF 905	fungal bPI-PLC-like protein, Ceratocystis extracellular (CerPLC)	4.6.1.13	Extracellular	Y	331018	332526	forward	1509	502
8.09	Supercontig8_ORF 937	fungal bPI-PLC-like protein, Ceratocystis extracellular (CerPLC)	4.6.1.13	Extracellular	Y	342507	343703	forward	1197	398
8.01	Supercontig8_ORF 10444	fungal bPI-PLC-like protein, Ceratocystis extracellular (CerPLC)	4.6.1.13	Extracellular	Y	345555	346757	reverse	1203	400
8.11	Supercontig8_ORF 958	fungal bPI-PLC-like protein, Ceratocystis extracellular (CerPLC)	4.6.1.13	Extracellular	Y	351319	352317	forward	999	332
8.12	Supercontig8_ORF 967	Partial bPI-PLC-like protein (CerPLC)	4.6.1.13	Cytoplasm	N	355873	356700	forward	828	275
8.13	Supercontig8_ORF 10408	fungal bPI-PLC-like protein, Ceratocystis extracellular (CerPLC)	4.6.1.13	Extracellular	Y	362542	363699	reverse	1158	385
8.14	Supercontig8_ORF 1016	fungal bPI-PLC-like protein, Ceratocystis extracellular (CerPLC)	4.6.1.13	Extracellular	Y	374245	375207	forward	963	320
8.15	Supercontig8_ORF 1035	Partial bPI-PLC-like protein (CerPLC)	4.6.1.13	Mitochondrion	N	381062	381748	forward	687	228
8.16	Supercontig8_ORF 1050	fungal bPI-PLC-like protein, Ceratocystis extracellular (CerPLC)	4.6.1.13	Extracellular	Y	387395	388498	forward	1104	367
8.17	Supercontig8_ORF 10316	fungal bPI-PLC-like protein, Ceratocystis extracellular (CerPLC)	4.6.1.13	Extracellular	Y	397085	398083	reverse	999	332
8.18	Supercontig8_ORF 1106	fungal bPI-PLC-like protein, Ceratocystis extracellular (CerPLC)	4.6.1.13	Extracellular	Y	406078	407118	forward	1041	346
8.19	Supercontig8_ORF 1112	fungal bPI-PLC-like protein, Ceratocystis extracellular (CerPLC)	4.6.1.13	Extracellular	Y	408925	410040	forward	1116	371
8.02	Supercontig8_g104	fungal bPI-PLC-like protein, Ceratocystis extracellular (CerPLC)	4.6.1.13	Extracellular	Y	412208	413308	forward	1101	366
8.21	Supercontig8_ORF 1138	fungal bPI-PLC-like protein, Ceratocystis extracellular (CerPLC)	4.6.1.13	Extracellular	Y	419298	420458	forward	1161	386
8.22	Supercontig8_ORF 1146	fungal bPI-PLC-like protein, Ceratocystis extracellular (CerPLC)	4.6.1.13	Extracellular	Y	422210	423403	forward	1194	397
8.23	Supercontig8_ORF 1187	fungal bPI-PLC-like protein, Ceratocystis extracellular (CerPLC)	4.6.1.13	Extracellular	Y	435285	436379	forward	1095	364
8.24	Supercontig8_g111	fungal bPI-PLC-like protein, Ceratocystis extracellular (CerPLC)	4.6.1.13	Extracellular	Y	444943	446091	forward	1149	382
8.25	Supercontig8_ORF 10174	Partial bPI-PLC-like protein (CerPLC)	unidentified	Cytoplasm	N	448146	449015	reverse	870	289
8.26	Supercontig8_ORF 10167	fungal bPI-PLC-like protein, Ceratocystis extracellular (CerPLC)	4.6.1.13	Extracellular	Y	452006	452968	reverse	963	320
8.27	Supercontig8_ORF 1242	fungal bPI-PLC-like protein, Ceratocystis extracellular (CerPLC)	4.6.1.13	Extracellular	Y	456479	457603	forward	1125	374
8.28	Supercontig8_ORF 1256	fungal bPI-PLC-like protein, Ceratocystis extracellular (CerPLC)	4.6.1.13	Extracellular	Y	462286	463380	forward	1095	364
8.29	Supercontig8_g117	fungal bPI-PLC-like protein, Ceratocystis extracellular (CerPLC)	4.6.1.13	Extracellular	Y	463894	465000	reverse	1107	368
8.03	Supercontig8_ORF 10113	fungal bPI-PLC-like protein, Ceratocystis extracellular (CerPLC)	4.6.1.13	Extracellular	Y	474828	475847	reverse	1020	339
8.31	Supercontig8_ORF 10060	fungal bPI-PLC-like protein, Ceratocystis extracellular (CerPLC)	4.6.1.13	Extracellular	Y	490385	491398	reverse	1014	337
8.32	Supercontig8_ORF 10045	fungal bPI-PLC-like protein, Ceratocystis extracellular (CerPLC)	4.6.1.13	Extracellular	Y	495626	496639	reverse	1014	337
8.33	Supercontig8_ORF 10030a	fungal bPI-PLC-like protein, Ceratocystis extracellular (CerPLC)	4.6.1.13	Extracellular	Y	500633	501664	reverse	1032	343
8.34	Supercontig8_ORF 9982	fungal bPI-PLC-like protein, Ceratocystis extracellular (CerPLC)	4.6.1.13	Extracellular	Y	516508	517524	reverse	1017	338
8.35	Supercontig8_ORF 9968	fungal bPI-PLC-like protein, Ceratocystis extracellular (CerPLC)	4.6.1.13	Extracellular	Y	522953	523996	reverse	1044	347
8.36	Supercontig8_ORF 9958	fungal bPI-PLC-like protein, Ceratocystis extracellular (CerPLC)	4.6.1.13	Extracellular	Y	527723	528826	reverse	1104	367
8.37	Supercontig8_ORF 9945	fungal bPI-PLC-like protein, Ceratocystis extracellular (CerPLC)	4.6.1.13	Extracellular	Y	530904	531974	reverse	1071	356
8.38	Supercontig8_ORF 9921	fungal bPI-PLC-like protein, Ceratocystis extracellular (CerPLC)	4.6.1.13	Extracellular	Y	540005	541075	reverse	1071	356
8.39	Supercontig8_ORF 9913	fungal bPI-PLC-like protein, Ceratocystis extracellular (CerPLC)	4.6.1.13	Extracellular	Y	544230	545234	reverse	1005	334
8.04	Supercontig8_ORF 9901	fungal bPI-PLC-like protein, Ceratocystis extracellular (CerPLC)	4.6.1.13	Extracellular	Y	549553	550572	reverse	1020	339
8.41	Supercontig8_ORF 1505	fungal bPI-PLC-like protein, Ceratocystis extracellular (CerPLC)	4.6.1.13	Extracellular	Y	556066	557253	forward	1188	395
8.42	Supercontig8_ORF 9873	fungal bPI-PLC-like protein, Ceratocystis extracellular (CerPLC)	4.6.1.13	Extracellular	Y	559252	560439	reverse	1188	395
8.43	Supercontig8_g140b	fungal bPI-PLC-like protein, Ceratocystis extracellular (CerPLC)	4.6.1.13	Extracellular	Y	563447	564559	reverse	1113	370
8.44	Supercontig8_ORF 9828	fungal bPI-PLC-like protein, Ceratocystis extracellular (CerPLC)	4.6.1.13	Extracellular	Y	580084	581103	reverse	1020	339
8.45	Supercontig8_ORF 9820	fungal bPI-PLC-like protein, Ceratocystis extracellular (CerPLC)	4.6.1.13	Extracellular	Y	585498	586505	reverse	1008	335
8.46	Supercontig8_ORF 9807	fungal bPI-PLC-like protein, Ceratocystis extracellular (CerPLC)	4.6.1.13	Extracellular	Y	591944	592990	reverse	1047	348
8.47	Supercontig8_g148a	fungal bPI-PLC-like protein, Ceratocystis extracellular (CerPLC)	4.6.1.13	Extracellular	Y	598849	599844	reverse	996	331
8.48	Supercontig8_ORF 9772	fungal bPI-PLC-like protein, Ceratocystis extracellular (CerPLC)	4.6.1.13	Extracellular	Y	605979	607118	reverse	1140	379
8.49	Supercontig8_g150a	fungal bPI-PLC-like protein, Ceratocystis extracellular (CerPLC)	4.6.1.13	Extracellular	Y	611730	612896	reverse	1167	388
8.05	Supercontig8_g151	fungal bPI-PLC-like protein, Ceratocystis extracellular (CerPLC)	4.6.1.13	Extracellular	Y	617080	618192	forward	1113	370
8.51	Supercontig8_ORF 1684	fungal bPI-PLC-like protein, Ceratocystis extracellular (CerPLC)	4.6.1.13	Extracellular	Y	623209	624225	forward	1017	338
8.52	Supercontig8_ORF 1828	fungal bPI-PLC-like protein, Ceratocystis extracellular (CerPLC)	4.6.1.13	Extracellular	Y	673502	674530	forward	1029	342
8.53	Supercontig8_ORF 1838	fungal bPI-PLC-like protein, Ceratocystis extracellular (CerPLC)	4.6.1.13	Extracellular	Y	677207	678226	forward	1020	339
8.54	Supercontig8_ORF 1853	Partial bPI-PLC-like protein (CerPLC)	4.6.1.13	Extracellular	Y	681020	681598	forward	579	192 d
8.55	Supercontig8_ORF 1864	fungal bPI-PLC-like protein, Ceratocystis extracellular (CerPLC)	4.6.1.13	Extracellular	Y	684802	685815	forward	1014	337
8.56	Supercontig8_ORF 1874	fungal bPI-PLC-like protein, Ceratocystis extracellular (CerPLC)	4.6.1.13	Extracellular	Y	690332	691354	forward	1023	340
8.57	Supercontig8_ORF 1886	fungal bPI-PLC-like protein, Ceratocystis extracellular (CerPLC)	4.6.1.13	Extracellular	Y	694833	695849	forward	1017	338
8.58	Supercontig8_ORF 1893	fungal bPI-PLC-like protein, Ceratocystis extracellular (CerPLC)	4.6.1.13	Extracellular	Y	697022	698041	forward	1020	339
8.59	Supercontig8_ORF 1907	fungal bPI-PLC-like protein, Ceratocystis extracellular (CerPLC)	4.6.1.13	Extracellular	Y	704214	705158	forward	945	314
8.06	Supercontig8_ORF 1943	fungal bPI-PLC-like protein, Ceratocystis extracellular (CerPLC)	4.6.1.13	Extracellular	Y	719269	720273	forward	1005	334
8.61	Supercontig8_ORF 1950	fungal bPI-PLC-like protein, Ceratocystis extracellular (CerPLC)	4.6.1.13	Extracellular	Y	722301	723320	forward	1020	339
8.62	Supercontig8_ORF 1956	fungal bPI-PLC-like protein, Ceratocystis extracellular (CerPLC)	4.6.1.13	Extracellular	Y	725187	726215	forward	1029	342
8.63	Supercontig8_ORF 1965	fungal bPI-PLC-like protein, Ceratocystis extracellular (CerPLC)	4.6.1.13	Extracellular	Y	728362	729381	forward	1020	339
8.64	Supercontig8_ORF 1970	fungal bPI-PLC-like protein, Ceratocystis extracellular (CerPLC)	4.6.1.13	Extracellular	Y	731186	732211	forward	1026	341
8.65	Supercontig8_ORF 1986	fungal bPI-PLC-like protein, Ceratocystis extracellular (CerPLC)	4.6.1.13	Extracellular	Y	737246	738211	forward	966	321
8.66	Supercontig8_ORF 1999	Partial bPI-PLC-like protein (CerPLC)	4.6.1.13	Extracellular	Y	742419	742880	forward	462	153 d
8.67	Supercontig8_ORF 2010	fungal bPI-PLC-like protein, Ceratocystis extracellular (CerPLC)	4.6.1.13	Extracellular	Y	746218	747219	forward	1002	333
8.68	Supercontig8_ORF 2015	Partial bPI-PLC-like protein (CerPLC)	4.6.1.13	Mitochondrion	N	748919	749233	forward	315	104
8.69	Supercontig8_ORF 2031	fungal bPI-PLC-like protein, Ceratocystis extracellular (CerPLC)	4.6.1.13	Extracellular	Y	754705	755685	forward	981	326
8.07	Supercontig8_ORF 2047	fungal bPI-PLC-like protein, Ceratocystis extracellular (CerPLC)	4.6.1.13	Extracellular	Y	761271	762284	forward	1014	337
8.71	Supercontig8_ORF 9317	fungal bPI-PLC-like protein, Ceratocystis extracellular (CerPLC)	4.6.1.13	Extracellular	Y	763659	764660	reverse	1002	333
8.72	Supercontig8_ORF 2067	fungal bPI-PLC-like protein, Ceratocystis extracellular (CerPLC)	4.6.1.13	Extracellular	Y	769291	770313	forward	1023	340
8.73	Supercontig8_ORF 2078	fungal bPI-PLC-like protein, Ceratocystis extracellular (CerPLC)	4.6.1.13	Extracellular	Y	774959	775978	forward	1020	339
9.1	Supercontig9_ORF 1449	fungal bPI-PLC-like protein, Ceratocystis extracellular (CerPLC)	4.6.1.13	Extracellular	Y	569220	570134	forward	915	304
10.1	Supercontig10_ORF 2459	fungal bPI-PLC-like protein, Ceratocystis extracellular (CerPLC)	4.6.1.13	Extracellular	Y	164548	165567	reverse	1020	339
10.2	Supercontig10_ORF 256	Partial bPI-PLC-like protein (CerPLC)	4.6.1.13	Extracellular	Y	176806	177486	forward	681	227
10.3	Supercontig10_ORF 2302	fungal bPI-PLC-like protein, Ceratocystis extracellular (CerPLC)	4.6.1.13	Extracellular	Y	220016	221005	reverse	990	329
a Three PI-PLC genes with DNA homology to the three PI-PLCs identified in the secretome of C. cacaofunesta (Molina et al. 2018). g148 = C. cacaofunesta scaffold s.31, gene35; g150 = scaffold s.31, gene37; ORF 10030 = scaffold s.111, gene3.
b The translations of genes Supercontig8-g140 and Supercontig8-ORF716 are identical, but the DNA sequences differ.
c Localization was determined by Deeploc-1.0
d Stop codon identified before the end of the PLC-X domain, but full PI-PLC seen downstream of stop codon.
