## Supplemental Table 5 for "Evolution of a large and diverse phospholipase gene cluster that defines the plant pathogenic genus *Ceratocystis*"

### Sheet: Sheet1
Supplemental Table 5. Distribution and target localization of 77 predicted phosphatidylinositol-specific phospholipase-C (PI-PLC) genes on the 9 supercontigs of the Ceratocystis fimbriata genome.
Number	Sequence Name	Gene	EC_number	Localization a	Signal_P	Left position	Right position	Direction	Length (nt)	Length (a.a.)	motif1	motif2	motif3
1.b928739	Cfim_Supercontig1_ORF 19929	Isocitrate dehydrogenase [NAD] subunit 1	1.1.1.41	Cytoplasm	N	928739	929146	reverse	408	136	0	0	0
3.b4173189	Cfim_Supercontig3_ORF 13541	phosphoinositide phospholipase C domain-containing protein	unidentified	Cytoplasm	N	4173189	4174670	forward	1482	494	0	0	0
1.b5398662	Cfim_Supercontig1_ORF 15511	1-phosphatidylinositol 4,5-bisphosphate phosphodiesterase (ePI-PLC)	3.1.4.11	Nucleus	N	5398662	5399747	forward	1086	362	0	0	0
3.b3155872	Cfim_Supercontig3_ORF 20587	1-phosphatidylinositol 4,5-bisphosphate phosphodiesterase (ePI-PLC)	3.1.4.11	Nucleus	N	3155872	3157398	reverse	1527	509	0	0	0
5.b1806613	Cfim_Supercontig5_ORF 1751	1-phosphatidylinositol 4,5-bisphosphate phosphodiesterase (ePI-PLC)	3.1.4.11	Nucleus	N	1806613	1808298	forward	1686	562	0	0	0
5.b3488915	Cfim_Supercontig5_ORF 7089	1-phosphatidylinositol 4,5-bisphosphate phosphodiesterase (ePI-PLC)	3.1.4.11	Cytoplasm	N	3488915	3492178	forward	3264	1088	0	0	1
5.b1805685	Cfim_Supercontig5_ORF 9364	1-phosphatidylinositol 4,5-bisphosphate phosphodiesterase (ePI-PLC)	3.1.4.11	Nucleus	N	1805685	1806455	forward	771	257	0	0	1
2.b1061759	Cfim_Supercontig2_ORF 4638	fungal bPI-PLC-like protein, cytoplasmic (CytPLC)	4.6.1.13	Cytoplasm	N	1061759	1063117	forward	1359	453	0	0	0
1.2a'	Cfim_Supercontig1_ORF 16757	fungal bPI-PLC-like protein, vacuolar (VacPLC)	4.6.1.13	Vacuolar	N	4228265	4229434	reverse	1170	390	0	0	0
2.1'	Cfim_Supercontig3_ORF 1909	fungal bPI-PLC-like protein, Ceratocystis extracellular (CerPLC)	4.6.1.13	Extracellular	Y	2076607	2077995	forward	1389	463	0	0	0
2.2'	Cfim_Supercontig3_ORF 25208	fungal bPI-PLC-like protein, Ceratocystis extracellular (CerPLC)	4.6.1.13	Extracellular	Y	3288726	3290036	forward	1311	437	0	0	0
2.3'	Cfim_Supercontig3_ORF 20467	fungal bPI-PLC-like protein, Ceratocystis extracellular (CerPLC)	4.6.1.13	Extracellular	Y	3279199	3280377	forward	1179	393	0	0	0
6.1'	Cfim_Supercontig4_ORF 18287	fungal bPI-PLC-like protein, Ceratocystis extracellular (CerPLC)	4.6.1.13	Extracellular	Y	2228253	2229329	reverse	1077	359	1	1	1
8.1'	Cfim_Supercontig8_ORF 4124	fungal bPI-PLC-like protein, Ceratocystis extracellular (CerPLC)	4.6.1.13	Extracellular	Y	2129180	2130202	forward	1023	341	1	0	1
8.2'	Cfim_Supercontig8_ORF 6270	fungal bPI-PLC-like protein, Ceratocystis extracellular (CerPLC)	4.6.1.13	Extracellular	Y	2135322	2136428	forward	1107	369	1	1	1
8.3'	Cfim_Supercontig8_ORF 1996	fungal bPI-PLC-like protein, Ceratocystis extracellular (CerPLC)	4.6.1.13	Extracellular	Y	2141968	2143254	forward	1287	429	1	1	1
8.4'	Cfim_Supercontig8_ORF 6293	fungal bPI-PLC-like protein, Ceratocystis extracellular (CerPLC)	4.6.1.13	Extracellular	Y	2161938	2162936	forward	999	333	1	1	1
8.8'	Cfim_Supercontig8_ORF 6732	fungal bPI-PLC-like protein, Ceratocystis extracellular (CerPLC)	4.6.1.13	Extracellular	Y	2097783	2099243	reverse	1461	487	1	1	1
8.9'	Cfim_Supercontig8_ORF 6743	fungal bPI-PLC-like protein, Ceratocystis extracellular (CerPLC)	4.6.1.13	Extracellular	Y	2080932	2082125	reverse	1194	398	0	0	1
8.9.1	Cfim_Supercontig8_ORF 11120	fungal bPI-PLC-like protein, Ceratocystis extracellular (CerPLC)	4.6.1.13	Extracellular	Y	2075821	2076972	reverse	1152	384	0	1	0
8.9.2	Cfim_Supercontig8_ORF 6212	fungal bPI-PLC-like protein, Ceratocystis extracellular (CerPLC)	4.6.1.13	Extracellular	Y	2073741	2074814	forward	1074	358	1	1	1
8.10'	Cfim_Supercontig8_ORF 6202	fungal bPI-PLC-like protein, Ceratocystis extracellular (CerPLC)	4.6.1.13	Extracellular	Y	2063607	2064809	forward	1203	401	0	0	1
8.11'	Cfim_Supercontig8_ORF 8901	fungal bPI-PLC-like protein, Ceratocystis extracellular (CerPLC)	4.6.1.13	Extracellular	Y	2058236	2059234	reverse	999	333	1	1	1
8.12'	Cfim_Supercontig8_ORF 8903	fungal bPI-PLC-like protein, Ceratocystis extracellular (CerPLC)	4.6.1.13	Extracellular	Y	2054102	2055064	reverse	963	321	1	1	0
8.12.1	Cfim_Supercontig8_ORF 6768	Partial bPI-PLC-like protein (CerPLC)	unidentified	Mitochondrion	N	2050107	2050445	reverse	339	113	0	0	0
8.13'	Cfim_Supercontig8_ORF 1906	fungal bPI-PLC-like protein, Ceratocystis extracellular (CerPLC)	4.6.1.13	Extracellular	Y	2047054	2048175	forward	1122	374	1	1	1
8.14'	Cfim_Supercontig8_ORF273	Partial bPI-PLC-like protein (CerPLC)	4.6.1.13	Extracellular	Y	2035985	2035667	reverse	318	106b	1	1	0
8.21'	Cfim_Supercontig8_ORF 6796	fungal bPI-PLC-like protein, Ceratocystis extracellular (CerPLC)	4.6.1.13	Extracellular	Y	2023452	2024627	reverse	1176	392	1	0	1
8.22'	Cfim_Supercontig8_ORF 8936	fungal bPI-PLC-like protein, Ceratocystis extracellular (CerPLC)	4.6.1.13	Extracellular	Y	2020793	2021956	reverse	1164	388	1	1	1
8.23'	Cfim_Supercontig8_ORF 11177	fungal bPI-PLC-like protein, Ceratocystis extracellular (CerPLC)	4.6.1.13	Extracellular	Y	2008576	2009670	reverse	1095	365	1	1	0
8.24'	Cfim_Supercontig8_ORF 6812	fungal bPI-PLC-like protein, Ceratocystis extracellular (CerPLC)	4.6.1.13	Extracellular	Y	2004231	2005487	reverse	1257	419	1	0	1
8.26'	Cfim_Supercontig8_ORF 4017	Partial bPI-PLC-like protein (CerPLC)	4.6.1.13	Cytoplasm	N	2000519	2001364	forward	846	282	1	1	0
8.27.1	Cfim_Supercontig8_ORF 1869	fungal bPI-PLC-like protein, Ceratocystis extracellular (CerPLC)	4.6.1.13	Extracellular	Y	1995700	1996818	forward	1119	373	1	0	0
8.28'	Cfim_Supercontig8_ORF 11196	fungal bPI-PLC-like protein, Ceratocystis extracellular (CerPLC)	4.6.1.13	Extracellular	Y	1986022	1987116	reverse	1095	365	1	1	1
8.29'	Cfim_Supercontig8_ORF 1854	fungal bPI-PLC-like protein, Ceratocystis extracellular (CerPLC)	4.6.1.13	Extracellular	Y	1982509	1983615	forward	1107	369	1	1	1
8.30'	Cfim_Supercontig8_ORF 6132	fungal bPI-PLC-like protein, Ceratocystis extracellular (CerPLC)	4.6.1.13	Extracellular	Y	1972722	1973741	forward	1020	340	1	0	0
8.31.1	Cfim_Supercontig8_ORF 1825	fungal bPI-PLC-like protein, Ceratocystis extracellular (CerPLC)	4.6.1.13	Extracellular	Y	1953673	1954686	forward	1014	338	1	1	0
8.32.1	Cfim_Supercontig8_ORF 6098	fungal bPI-PLC-like protein, Ceratocystis extracellular (CerPLC)	4.6.1.13	Extracellular	Y	1943244	1944257	forward	1014	338	1	1	0
8.33'	Cfim_Supercontig8_ORF 6093	fungal bPI-PLC-like protein, Ceratocystis extracellular (CerPLC)	4.6.1.13	Extracellular	Y	1937595	1938593	forward	999	333	1	0	0
8.34'	Cfim_Supercontig8_ORF 1801	fungal bPI-PLC-like protein, Ceratocystis extracellular (CerPLC)	4.6.1.13	Extracellular	Y	1926718	1927722	forward	1005	335	1	1	0
8.35'	Cfim_Supercontig8_ORF 6079	fungal bPI-PLC-like protein, Ceratocystis extracellular (CerPLC)	4.6.1.13	Extracellular	Y	1919805	1920848	forward	1044	348	1	0	0
8.36'	Cfim_Supercontig8_ORF 1790	fungal bPI-PLC-like protein, Ceratocystis extracellular (CerPLC)	4.6.1.13	Extracellular	Y	1914748	1915851	forward	1104	368	1	0	1
8.37.1	Cfim_Supercontig8_ORF 1782	fungal bPI-PLC-like protein, Ceratocystis extracellular (CerPLC)	4.6.1.13	Extracellular	Y	1908541	1909608	forward	1068	356	1	1	0
8.38'	Cfim_Supercontig8_ORF 1771	fungal bPI-PLC-like protein, Ceratocystis extracellular (CerPLC)	4.6.1.13	Extracellular	Y	1893739	1894809	forward	1071	357	1	0	0
8.39'	Cfim_Supercontig8_ORF 1769	fungal bPI-PLC-like protein, Ceratocystis extracellular (CerPLC)	4.6.1.13	Extracellular	Y	1888600	1889607	forward	1008	336	1	1	0
8.40'	Cfim_Supercontig8_ORF 1766	fungal bPI-PLC-like protein, Ceratocystis extracellular (CerPLC)	4.6.1.13	Extracellular	Y	1883374	1884393	forward	1020	340	1	0	0
8.41.1	Cfim_Supercontig8_ORF 11302	fungal bPI-PLC-like protein, Ceratocystis extracellular (CerPLC)	4.6.1.13	Extracellular	Y	1875478	1876671	reverse	1194	398	1	0	0
8.42'	Cfim_Supercontig8_ORF 3895	fungal bPI-PLC-like protein, Ceratocystis extracellular (CerPLC)	4.6.1.13	Extracellular	Y	1872305	1873462	forward	1158	386	0	0	0
8.43'	Cfim_Supercontig8_ORF 3885	fungal bPI-PLC-like protein, Ceratocystis extracellular (CerPLC)	4.6.1.13	Extracellular	Y	1861760	1862524	forward	765	255	1	1	1
8.44'	Cfim_Supercontig8_ORF 3878	fungal bPI-PLC-like protein, Ceratocystis extracellular (CerPLC)	4.6.1.13	Extracellular	Y	1849904	1850806	forward	903	301c	0	0	1
8.45'	Cfim_Supercontig8_ORF 3873	fungal bPI-PLC-like protein, Ceratocystis extracellular (CerPLC)	4.6.1.13	Extracellular	Y	1844594	1845601	forward	1008	336	1	0	0
8.46'	Cfim_Supercontig8_ORF 1735	fungal bPI-PLC-like protein, Ceratocystis extracellular (CerPLC)	4.6.1.13	Extracellular	Y	1837735	1838781	forward	1047	349	1	1	1
8.47'	Cfim_Supercontig8_ORF 3862	fungal bPI-PLC-like protein, Ceratocystis extracellular (CerPLC)	4.6.1.13	Extracellular	Y	1830605	1831600	forward	996	332	1	1	1
8.48'	Cfim_Supercontig8_ORF 6007	fungal bPI-PLC-like protein, Ceratocystis extracellular (CerPLC)	4.6.1.13	Extracellular	Y	1826205	1827344	forward	1140	380	0	1	0
8.49.1	Cfim_Supercontig8_ORF 6002	fungal bPI-PLC-like protein, Ceratocystis extracellular (CerPLC)	4.6.1.13	Extracellular	Y	1820820	1821944	forward	1125	375	0	1	0
8.50'	Cfim_Supercontig8_ORF 6989	fungal bPI-PLC-like protein, Ceratocystis extracellular (CerPLC)	4.6.1.13	Extracellular	Y	1812987	1814093	reverse	1107	369	1	1	1
8.51'	Cfim_Supercontig8_ORF 11346	fungal bPI-PLC-like protein, Ceratocystis extracellular (CerPLC)	4.6.1.13	Extracellular	Y	1806898	1807926	reverse	1029	343	1	1	1
8.52'	Cfim_Supercontig8_ORF 9169	fungal bPI-PLC-like protein, Ceratocystis extracellular (CerPLC)	4.6.1.13	Extracellular	Y	1755839	1756867	reverse	1029	343	1	1	0
8.56'	Cfim_Supercontig8_ORF 9175	fungal bPI-PLC-like protein, Ceratocystis extracellular (CerPLC)	4.6.1.13	Extracellular	Y	1746407	1747429	reverse	1023	341	1	1	1
8.57'	Cfim_Supercontig8_ORF 9176	fungal bPI-PLC-like protein, Ceratocystis extracellular (CerPLC)	4.6.1.13	Extracellular	Y	1741901	1742923	reverse	1023	341	1	1	0
8.58'	Cfim_Supercontig8_ORF 9178	fungal bPI-PLC-like protein, Ceratocystis extracellular (CerPLC)	4.6.1.13	Extracellular	Y	1738778	1739797	reverse	1020	340	1	1	1
8.59'	Cfim_Supercontig8_ORF 9180	fungal bPI-PLC-like protein, Ceratocystis extracellular (CerPLC)	4.6.1.13	Extracellular	Y	1732823	1733821	reverse	999	333	0	1	1
8.60'	Cfim_Supercontig8_ORF 7055	fungal bPI-PLC-like protein, Ceratocystis extracellular (CerPLC)	4.6.1.13	Extracellular	Y	1726776	1727780	reverse	1005	335	1	1	1
8.61'	Cfim_Supercontig8_ORF 11438	fungal bPI-PLC-like protein, Ceratocystis extracellular (CerPLC)	4.6.1.13	Extracellular	Y	1724125	1725144	reverse	1020	340	1	1	1
8.62'	Cfim_Supercontig8_ORF 7059	fungal bPI-PLC-like protein, Ceratocystis extracellular (CerPLC)	4.6.1.13	Extracellular	Y	1720329	1721357	reverse	1029	343	0	0	1
8.63'	Cfim_Supercontig8_ORF 11446	fungal bPI-PLC-like protein, Ceratocystis extracellular (CerPLC)	4.6.1.13	Extracellular	Y	1717171	1718190	reverse	1020	340	1	0	1
8.64'	Cfim_Supercontig8_ORF 7065	fungal bPI-PLC-like protein, Ceratocystis extracellular (CerPLC)	4.6.1.13	Extracellular	Y	1714521	1715546	reverse	1026	342	0	0	1
8.64.1	Cfim_Supercontig8_ORF 9214	fungal bPI-PLC-like protein, Ceratocystis extracellular (CerPLC)	4.6.1.13	Extracellular	Y	1702715	1703731	reverse	1017	339	1	0	1
8.64.2	Cfim_Supercontig8_ORF 7083	fungal bPI-PLC-like protein, Ceratocystis extracellular (CerPLC)	4.6.1.13	Extracellular	Y	1698504	1699526	reverse	1023	341	0	0	1
8.65'	Cfim_Supercontig8_ORF 7086	fungal bPI-PLC-like protein, Ceratocystis extracellular (CerPLC)	4.6.1.13	Extracellular	Y	1692651	1693616	reverse	966	322	1	1	1
8.69'	Cfim_Supercontig8_ORF 11488	fungal bPI-PLC-like protein, Ceratocystis extracellular (CerPLC)	4.6.1.13	Extracellular	Y	1670968	1671948	reverse	981	327	0	0	1
8.70'	Cfim_Supercontig8_ORF 9249	fungal bPI-PLC-like protein, Ceratocystis extracellular (CerPLC)	4.6.1.13	Extracellular	Y	1664582	1665595	reverse	1014	338	0	0	0
8.71'	Cfim_Supercontig8_ORF 3711	fungal bPI-PLC-like protein, Ceratocystis extracellular (CerPLC)	4.6.1.13	Extracellular	Y	1662224	1663225	forward	1002	334	0	0	1
8.72'	Cfim_Supercontig8_ORF 7114	fungal bPI-PLC-like protein, Ceratocystis extracellular (CerPLC)	4.6.1.13	Extracellular	Y	1656573	1657595	reverse	1023	341	0	0	0
8.73'	Cfim_Supercontig8_ORF 9260	fungal bPI-PLC-like protein, Ceratocystis extracellular (CerPLC)	4.6.1.13	Extracellular	Y	1651289	1652326	reverse	1038	346	0	0	0
9.1'	Cfim_Supercontig9_ORF 431	fungal bPI-PLC-like protein, Ceratocystis extracellular (CerPLC)	4.6.1.13	Extracellular	Y	566872	567885	forward	1014	338	1	1	0
10.1'	Cfim_Supercontig4_ORF 3323	fungal bPI-PLC-like protein, Ceratocystis extracellular (CerPLC)	4.6.1.13	Extracellular	Y	3530026	3531045	forward	1020	340	1	1	0
10.2.1	Cfim_Supercontig4_ORF 10284	Partial bPI-PLC-like protein (CerPLC)	4.6.1.13	Extracellular	Y	3526859	3527482	reverse	624	208	1	0	0
a Localization was determined by Deeploc-1.0
b Stop codon identified before the end of the PLC-X domain, but full PI-PLC seen downstream of stop codon.
c Start codon = GTG, possible sequencing error.
