## Supplemental Table 6 for "Evolution of a large and diverse phospholipase gene cluster that defines the plant pathogenic genus *Ceratocystis*"

### Sheet: Sheet1
Supplemental Table 6. Non-PLC genes flanking and internal to the Cer-PLC cluster in Chalaropsis, Ceratocystis, and Berkeleyomyces.
Cluster Position		Label	Identity	SignalP	DeepLoc Localization	DeepLoc Membrane Assoc.	InterProScan Family*	InterProScan Domains Present*	InterProScan Biological Process*	InterProScan Molecular Function*	Closest identified tBLASTp hit (ClusteredNR) outside of Ceratocystidaceae	Total Score	Query Cover	Percent Identity	Accession	BLAST hits IN Ceratocystidaceae? (our genomes)	BLAST hits outside Ceratocystidaceae? (Nr protein database)
Flanking, common to all three genera
	5' flanking	a	CeGAL Zn2-C6 Transcription Factor	none	nucleus 0.8325	soluble 0.8040	Fungal transcription factor (IPR021858)	Zn(2)-C6 fungal-type DNA-binding domain superfamily (IPR036864), Zn(2)Cys(6) fungal-type DNA-binding domain (IPR001138)	regulation of DNA-templated transcription (GO:0006355)	DNA-binding transcription factor activity, RNA polymerase II-specific (GO:0000981), zinc ion binding (GO:0008270)	Transcription activator AMTR1 [Colletotrichum spinosum]	688	0.68	0.5428	TDZ31341.1	Yes, in all	Yes
	5' flanking	b	AAA+ ATPase	none	nucleus 0.6324	soluble 0.4960	AAA ATPase domain-containing protein (IPR050168)	Two tandem repeats of the following: P-loop containing nucleoside triphosphate hydrolase (IPRO27417), AAA ATPase domains (IPR003593, IPR041569, IPR003959)	no results	ATP binding (GO:0005524), ATP hydrolysis activity (GO:0016887)	AAA domain-containing protein [Pochonia chlamydosporia 170]	676	1	0.488	XP_018145778.1	Yes, in all	Yes
	5' flanking	c	hypothetical protein	none	mitochondrion 0.7696	soluble 0.7310	no results	no results	no results	no results	Phospholipase C [Acarospora aff. strigata]	66.2	0.56	0.2377	MCJ1363131.1	Yes, in all	Yes
	3' flanking	h	Rab-like small GTPase	none	cytoplasm 0.5396	lipid anchor 0.7900	small GTPase superfamily, Rab (IPR050305)	P-loop containing nucleoside triphosphate hydrolase (IPRO27417), small GTP-binding domain (IPR005225)	no results	GTPase activity (GO:0003924), GTP binding (GO:0005525)	Ras family protein [Colletotrichum lupini]	380	0.99	0.9196	XP_049151086.1	Yes, in all	Yes
	3' flanking	i	ATP synthase regulation protein nca2	none	mitochondrion/peroxisome 0.7937	transmembrane 0.9830	nuclear control of ATP synthase 2 (IPR013946)	no results	no results	no results	ATP synthase regulation protein NCA2 [Pleurostoma richardsiae]	684	1	0.5123	KAJ9138803.1	Yes, in all	Yes
	3' flanking	j	fatty acid hydroxylase	none	endoplasmic reticulum 0.7552	transmembrane 0.9830	sterol desaturase and related enzymes (IPR050307)	fatty acid hydroxylase (IPR006694)	lipid biosynthetic process (GO:0008610)	oxidoreductase activity (GO:0016491), iron ion binding (GO:0005506)	probable C-4 methyl sterol oxidase [Cephalotrichum gorgonifer]	495	1	0.7616	SPO05990.1	Yes, in all	Yes
Internal, unique to Ceratocystis Latin American Clade
	Internal	d	extracellular zinc metallopeptidase	signal peptide	extracellular 0.8093	soluble 0.6140	Peptidase M13 (IPR000718)	metallopeptidase, catalytic domain superfamily (IPR024079), peptidase M13 domains (IPR008753, IPR042089, IPR018497)	proteolysis (GO:0006508)	metalloendopeptidase activity (GO:0004222), metallopeptidase activity (GO:0008237)	endothelin-converting enzyme [Paramyrothecium foliicola]	530	0.96	0.4009	KAI9166288.1	Yes, in Ceratocystis, Berkeleyomyces, and Thielaviopsis only	Ascomycetes (Paramyrothecium, Plenodomus, Curvularia, Alternaria…)
	Internal	e	glucan 1,3-beta glucosidase	signal peptide	extracellular 0.8847	soluble 0.8740	glycosyl hydrolase 28 enzymes (IPR051801)	Two tandem repeats of the following: pectin lyase fold (IPR012334), pectin lyase fold/virulence factor (IPR011050), rhamnogalacturonase A/B/Epimerase-like, pectate lyase domain (IPR024535)	no results	no results	1,3-beta glucanase [Diplocarpon rosae]	860	0.94	0.5705	PBP29011.1	Yes, in Ceratocystis, Berkeleyomyces, and Thielaviopsis only	Ascomycetes (Ilyonectria, Stylonectria, Neonectria, Fusarium…)
	Internal	f	spindle kinesin-1 protein	none	cytoplasm 0.6507	soluble 0.6990	kinesin-like protein (IPR027640)	kinesin motor domain (IPR001752, IPR036961), P-loop containing nucleoside triphosphate hydrolase (IPRO27417)	microtubule-based movement (GO:0007018)	ATP binding (GO:0005524), microtubule motor activity (GO:0003777), microtubule binding (GO:0008017)	diatom spindle kinesin 1 [Ilyonectria robusta]	509	1	0.5215	XP_046108381.1	Yes, Ceratocystis only	Ascomycetes (Fusarium, Clonostachys, Dactylonectria, Cylindrodendrum...)
	Internal (unique to C. fimbriata)	k	vegetative incompatibility protein HET-E-1	none	cytoplasm 0.6455	soluble 0.7830	no results	P-loop containing nucleoside triphosphate hydrolase (IPRO27417), NACHT nucleoside triphosphatase (IPR007111), GPI inositol-deacylase, winged helix domain (IPR054471)	no results	no results	none; identified by close match to known Ceratocystis HET-E-1 genes	N/A	N/A	N/A	N/A	Yes, Ceratocystis only	None significant/homologous (only other NACHT domain-containing proteins)
Between a and b, unique to Berkeleyomyces
	Intermediate	b.1	metallo-beta-lactamase	none	cytoplasm 0.8465 w/ peroxisomal targeting signal 0.4005	soluble 0.8110	metallo-beta-lactamase type 2-like (IPR050855)	Ribonuclease Z/Hydroxyacylglutathione hydrolase-like (IPR036866), metallo-beta-lactamase (IPR001279)	no results	beta-lactamase activity (GO:0008800)	Lactamase-B domain-containing protein [Fusarium sp. LHS14.1]	434	1	0.6913	KAI8713703.1	Yes, Berkeleyomyces only	Ascomycetes (Fusarium, Thelonectria, Colletotrichum, Botryosphaeria…)
	Intermediate	b.2	NmrA-type/Isoflavone reductase-like domain-containing	none	cytoplasm 0.7973	soluble 0.8320	NmrA-type/Isoflavone reductase-like domain-containing protein (IPR051609)	NAD(P)-binding domain superfamily (IPR036291), NmrA-like domain (IPR008030), phenylcoumaran benzylic ether reductase-like (IPR045312)	no results	oxidoreductase activity (GO:0016491)	Isoflavone reductase-like protein IRL 3 [Colletotrichum chlorophyti]	435	1	0.6865	OLN84427.1	Yes, Berkeleyomyces only	Ascomycetes (Fusarium, Neocosmopora, Thelonectria, Penicillium, Colletotrichum…)
	Intermediate	b.3	reverse transcriptase	none	cytoplasm 0.5449/nucleus 0.6344	soluble 0.7680	no results	Endonuclease/exonuclease/phosphatase (IPR036691, IPR005135), DNA/RNA polymerase superfamily (IPR043502), reverse transcriptase (IPR000477), ribonuclease H (IPR036397, IPR002156, IPR012337)	no results	nucleic acid binding (GO:0003676), RNA-DNA hybrid ribonuclease activity (GO:0004523), catalytic activity (GO:0003824)	reverse transcriptase [Fusarium mexicanum]	723	0.96	0.3534	KAF5535368.1	Yes, Berkeleyomyces only	Ascomycetes (Fusarium)
	Intermediate	b.4	hypothetical protein	none	nucleus 0.6471	soluble 0.7680	no results	no results	no results	no results	no results	N/A	N/A	N/A	N/A	Yes, Berkeleyomyces only	No
	*Based on searches of the gene's full amino acid translation against the InterPro database version 5.75-106.0 using InterProScan.
